# Exploring functional protein covariation across single cells using nPOP

**DOI:** 10.1101/2021.04.24.441211

**Authors:** Andrew Leduc, R. Gray Huffman, Joshua Cantlon, Saad Khan, Nikolai Slavov

## Abstract

Many biological processes, such as the cell division cycle, are reflected in protein covariation across single cells. This covariation can be quantified and interpreted by single-cell mass-spectrometry (MS) with sufficiently high throughput and accuracy. Towards this goal, we developed nPOP, a method that uses piezo acoustic dispensing to isolate individual cells in 300 picoliter volumes and performs all subsequent sample preparation steps in small droplets on a fluorocarbon-coated slide. This design enabled simultaneous sample preparation of thousands of single cells, including lysing, digesting, and labeling individual cells in volumes of 8-20 nl. Protein covariation analysis identified cell-cycle dynamics that were similar across cell types and dynamics that differed between cell types, even within sub-populations of melanoma cells defined by markers for drug-resistance priming. The melanoma cells expressing these markers accumulated in the G1 phase of the cell cycle, displayed distinct protein covariation across the cell cycle, accumulated glycogen, and had lower abundance of glycolytic enzymes. The non-primed melanoma cells exhibited gradients of protein abundance and covariation, suggesting transition states. These results were validated by different MS methods. Together, they demonstrate that protein covariation across single cells may reveal functionally concerted biological differences between closely related cell states.
