## Supplementary material for "Exploring functional protein covariation across single cells using nPOP": Supplemental_table_1.xlsx

### Sheet: Read Me
Read Me
Massive_Data tab contains annotations for all files stored on Massive. This includes all raw spectrum data, searched files, fasta files, and spectral libraries. 1) pSCoPE 134 raw + searched of single cell experiments 2) 3 bulk raw + searched used to generate targeting lists for prioritized analysis, and spectral libs 3) DIA Cell cycle fractions, 7 raw + searched 4) 2 TMT labeled bulk raw + search…
Supplementary Tables tab contains information on supplementary tables. These can be found on the article website.
Additional proccessed data files tab contains additional data outputs that are availible at https://drive.google.com/drive/folders/116XGOyPpn6g0qWz8i32ZU215kjSZm-KJ?usp=sharing

### Sheet: Massive_Data
File Type	File Name	Experiment	Description (if needed)
Raw Spectra	wAL00200	pSCoPE Single Cells	Melanoma Monocyte
Raw Spectra	wAL00201	pSCoPE Single Cells	Melanoma Monocyte
Raw Spectra	wAL00202	pSCoPE Single Cells	Melanoma Monocyte
Raw Spectra	wAL00203	pSCoPE Single Cells	Melanoma Monocyte
Raw Spectra	wAL00204	pSCoPE Single Cells	Melanoma Monocyte
Raw Spectra	wAL00205	pSCoPE Single Cells	Melanoma Monocyte
Raw Spectra	wAL00206	pSCoPE Single Cells	Melanoma Monocyte
Raw Spectra	wAL00207	pSCoPE Single Cells	Melanoma Monocyte
Raw Spectra	wAL00208	pSCoPE Single Cells	Melanoma Monocyte
Raw Spectra	wAL00209	pSCoPE Single Cells	Melanoma Monocyte
Raw Spectra	wAL00210	pSCoPE Single Cells	Melanoma Monocyte
Raw Spectra	wAL00211	pSCoPE Single Cells	Melanoma Monocyte
Raw Spectra	wAL00212	pSCoPE Single Cells	Melanoma Monocyte
Raw Spectra	wAL00213	pSCoPE Single Cells	Melanoma Monocyte
Raw Spectra	wAL00214	pSCoPE Single Cells	Melanoma Monocyte
Raw Spectra	wAL00215	pSCoPE Single Cells	Melanoma Monocyte
Raw Spectra	wAL00216	pSCoPE Single Cells	Melanoma Monocyte
Raw Spectra	wAL00217	pSCoPE Single Cells	Melanoma Monocyte
Raw Spectra	wAL00218	pSCoPE Single Cells	Melanoma Monocyte
Raw Spectra	wAL00219	pSCoPE Single Cells	Melanoma Monocyte
Raw Spectra	wAL00220	pSCoPE Single Cells	Melanoma Monocyte
Raw Spectra	wAL00221	pSCoPE Single Cells	Melanoma Monocyte
Raw Spectra	wAL00222	pSCoPE Single Cells	Melanoma Monocyte
Raw Spectra	wAL00223	pSCoPE Single Cells	Melanoma Monocyte
Raw Spectra	wAL00224	pSCoPE Single Cells	Melanoma Monocyte
Raw Spectra	wAL00225	pSCoPE Single Cells	Melanoma Monocyte
Raw Spectra	wAL00226	pSCoPE Single Cells	Melanoma Monocyte
Raw Spectra	wAL00227	pSCoPE Single Cells	Melanoma Monocyte
Raw Spectra	wAL00228	pSCoPE Single Cells	Melanoma Monocyte
Raw Spectra	wAL00229	pSCoPE Single Cells	Melanoma Monocyte
Raw Spectra	wAL00230	pSCoPE Single Cells	Melanoma Monocyte
Raw Spectra	wAL00231	pSCoPE Single Cells	Melanoma Monocyte
Raw Spectra	wAL00232	pSCoPE Single Cells	Melanoma Monocyte
Raw Spectra	wAL00233	pSCoPE Single Cells	Melanoma Monocyte
Raw Spectra	wAL00234	pSCoPE Single Cells	Melanoma Monocyte
Raw Spectra	wAL00235	pSCoPE Single Cells	Melanoma Monocyte
Raw Spectra	wAL00236	pSCoPE Single Cells	Melanoma Monocyte
Raw Spectra	wAL00237	pSCoPE Single Cells	Melanoma Monocyte
Raw Spectra	wAL00238	pSCoPE Single Cells	Melanoma Monocyte
Raw Spectra	wAL00239	pSCoPE Single Cells	Melanoma Monocyte
Raw Spectra	wAL00240	pSCoPE Single Cells	Melanoma Monocyte
Raw Spectra	wAL00241	pSCoPE Single Cells	Melanoma Monocyte
Raw Spectra	wAL00242	pSCoPE Single Cells	Melanoma Monocyte
Raw Spectra	wAL00243	pSCoPE Single Cells	Melanoma Monocyte
Raw Spectra	wAL00244	pSCoPE Single Cells	Melanoma Monocyte
Raw Spectra	wAL00245	pSCoPE Single Cells	Melanoma Monocyte
Raw Spectra	wAL00246	pSCoPE Single Cells	Melanoma Monocyte
Raw Spectra	wAL00247	pSCoPE Single Cells	Melanoma Monocyte
Raw Spectra	wAL00248	pSCoPE Single Cells	Melanoma Monocyte
Raw Spectra	wAL00249	pSCoPE Single Cells	Melanoma Monocyte
Raw Spectra	wAL00250	pSCoPE Single Cells	Melanoma Monocyte
Raw Spectra	wAL00251	pSCoPE Single Cells	Melanoma Monocyte
Raw Spectra	wAL00252	pSCoPE Single Cells	Melanoma Monocyte
Raw Spectra	wAL00254	pSCoPE Single Cells	Melanoma Monocyte
Raw Spectra	wAL00255	pSCoPE Single Cells	Melanoma Monocyte
Raw Spectra	wAL00256	pSCoPE Single Cells	Melanoma Monocyte
Raw Spectra	wAL00257	pSCoPE Single Cells	Melanoma Monocyte
Raw Spectra	wAL00258	pSCoPE Single Cells	Melanoma Monocyte
Raw Spectra	wAL00259	pSCoPE Single Cells	Melanoma Monocyte
Raw Spectra	wAL00260	pSCoPE Single Cells	Melanoma Monocyte
Raw Spectra	wAL00261	pSCoPE Single Cells	Melanoma Monocyte
Raw Spectra	wAL00262	pSCoPE Single Cells	Melanoma Monocyte
Raw Spectra	wAL00263	pSCoPE Single Cells	Melanoma Monocyte
Raw Spectra	wAL00264	pSCoPE Single Cells	Melanoma Monocyte
Raw Spectra	wAL00265	pSCoPE Single Cells	Melanoma Monocyte
Raw Spectra	wAL00266	pSCoPE Single Cells	Melanoma Monocyte
Raw Spectra	wAL00267	pSCoPE Single Cells	Melanoma Monocyte
Raw Spectra	wAL00268	pSCoPE Single Cells	Melanoma Monocyte
Raw Spectra	wAL00269	pSCoPE Single Cells	Melanoma Monocyte
Raw Spectra	wAL00270	pSCoPE Single Cells	Melanoma Monocyte
Raw Spectra	wAL00271	pSCoPE Single Cells	Melanoma Monocyte
Raw Spectra	wAL00272	pSCoPE Single Cells	Melanoma Monocyte
Raw Spectra	wAL00273	pSCoPE Single Cells	Melanoma Monocyte
Raw Spectra	wAL00274	pSCoPE Single Cells	Melanoma Monocyte
Raw Spectra	wAL00275	pSCoPE Single Cells	Melanoma Monocyte
Raw Spectra	wAL00276	pSCoPE Single Cells	Melanoma Monocyte
Raw Spectra	wAL00277	pSCoPE Single Cells	Melanoma Monocyte
Raw Spectra	wAL00278	pSCoPE Single Cells	Melanoma Monocyte
Raw Spectra	wAL00279	pSCoPE Single Cells	Melanoma Monocyte
Raw Spectra	wAL00280	pSCoPE Single Cells	Melanoma Monocyte
Raw Spectra	wAL00281	pSCoPE Single Cells	Melanoma Monocyte
Raw Spectra	wAL00282	pSCoPE Single Cells	Melanoma Monocyte
Raw Spectra	wAL00283	pSCoPE Single Cells	Melanoma Monocyte
Raw Spectra	wAL00284	pSCoPE Single Cells	Melanoma Monocyte
Raw Spectra	wAL00285	pSCoPE Single Cells	Melanoma Monocyte
Raw Spectra	wAL00286	pSCoPE Single Cells	Melanoma Monocyte
Raw Spectra	eAL00219	pSCoPE Single Cells	Melanoma Monocyte
Raw Spectra	eAL00220	pSCoPE Single Cells	Melanoma Monocyte
Raw Spectra	eAL00221	pSCoPE Single Cells	Melanoma Monocyte
Raw Spectra	eAL00222	pSCoPE Single Cells	Melanoma Monocyte
Raw Spectra	eAL00223	pSCoPE Single Cells	Melanoma Monocyte
Raw Spectra	eAL00224	pSCoPE Single Cells	Melanoma Monocyte
Raw Spectra	eAL00225	pSCoPE Single Cells	Melanoma Monocyte
Raw Spectra	eAL00226	pSCoPE Single Cells	Melanoma Monocyte
Raw Spectra	eAL00227	pSCoPE Single Cells	Melanoma Monocyte
Raw Spectra	eAL00228	pSCoPE Single Cells	Melanoma Monocyte
Raw Spectra	eAL00229	pSCoPE Single Cells	Melanoma Monocyte
Raw Spectra	eAL00230	pSCoPE Single Cells	Melanoma Monocyte
Raw Spectra	eAL00231	pSCoPE Single Cells	Melanoma Monocyte
Raw Spectra	eAL00232	pSCoPE Single Cells	Melanoma Monocyte
Raw Spectra	eAL00233	pSCoPE Single Cells	Melanoma Monocyte
Raw Spectra	eAL00234	pSCoPE Single Cells	Melanoma Monocyte
Raw Spectra	eAL00235	pSCoPE Single Cells	Melanoma Monocyte
Raw Spectra	eAL00236	pSCoPE Single Cells	Melanoma Monocyte
Raw Spectra	eAL00237	pSCoPE Single Cells	Melanoma Monocyte
Raw Spectra	eAL00238	pSCoPE Single Cells	Melanoma Monocyte
Raw Spectra	eAL00239	pSCoPE Single Cells	Melanoma Monocyte
Raw Spectra	eAL00240	pSCoPE Single Cells	Melanoma Monocyte
Raw Spectra	eAL00241	pSCoPE Single Cells	Melanoma Monocyte
Raw Spectra	eAL00242	pSCoPE Single Cells	Melanoma Monocyte
Raw Spectra	eAL00243	pSCoPE Single Cells	Melanoma Monocyte
Raw Spectra	eAL00244	pSCoPE Single Cells	Melanoma Monocyte
Raw Spectra	eAL00245	pSCoPE Single Cells	Melanoma Monocyte
Raw Spectra	eAL00246	pSCoPE Single Cells	Melanoma Monocyte
Raw Spectra	eAL00247	pSCoPE Single Cells	Melanoma Monocyte
Raw Spectra	eAL00248	pSCoPE Single Cells	Melanoma Monocyte
Raw Spectra	eAL00249	pSCoPE Single Cells	Melanoma Monocyte
Raw Spectra	eAL00250	pSCoPE Single Cells	Melanoma Monocyte
Raw Spectra	eAL00251	pSCoPE Single Cells	Melanoma Monocyte
Raw Spectra	eAL00252	pSCoPE Single Cells	Melanoma Monocyte
Raw Spectra	eAL00253	pSCoPE Single Cells	Melanoma Monocyte
Raw Spectra	eAL00254	pSCoPE Single Cells	Melanoma Monocyte
Raw Spectra	eAL00255	pSCoPE Single Cells	Melanoma Monocyte
Raw Spectra	eAL00256	pSCoPE Single Cells	Melanoma Monocyte
Raw Spectra	eAL00257	pSCoPE Single Cells	Melanoma Monocyte
Raw Spectra	eAL00258	pSCoPE Single Cells	Melanoma Monocyte
Raw Spectra	eAL00259	pSCoPE Single Cells	Melanoma Monocyte
Raw Spectra	eAL00260	pSCoPE Single Cells	Melanoma Monocyte
Raw Spectra	eAL00261	pSCoPE Single Cells	Melanoma Monocyte
Raw Spectra	eAL00262	pSCoPE Single Cells	Melanoma Monocyte
Raw Spectra	eAL00263	pSCoPE Single Cells	Melanoma Monocyte
Raw Spectra	eAL00264	pSCoPE Single Cells	Melanoma Monocyte
Raw Spectra	eAL00265	pSCoPE Single Cells	Melanoma Monocyte
Raw Spectra	eAL00266	pSCoPE Single Cells	Melanoma Monocyte
Raw Spectra	wAL_plexMel01	plexDIA Single Cells	Melanoma
Raw Spectra	wAL_plexMel03	plexDIA Single Cells	Melanoma
Raw Spectra	wAL_plexMel05	plexDIA Single Cells	Melanoma
Raw Spectra	wAL_plexMel07	plexDIA Single Cells	Melanoma
Raw Spectra	wAL_plexMel09	plexDIA Single Cells	Melanoma
Raw Spectra	wAL_plexMel11	plexDIA Single Cells	Melanoma
Raw Spectra	wAL_plexMel13	plexDIA Single Cells	Melanoma
Raw Spectra	wAL_plexMel15	plexDIA Single Cells	Melanoma
Raw Spectra	wAL_plexMel17	plexDIA Single Cells	Melanoma
Raw Spectra	wAL_plexMel19	plexDIA Single Cells	Melanoma
Raw Spectra	wAL_plexMel21	plexDIA Single Cells	Melanoma
Raw Spectra	wAL_plexMel23	plexDIA Single Cells	Melanoma
Raw Spectra	wAL_plexMel25	plexDIA Single Cells	Melanoma
Raw Spectra	wAL_plexMel27	plexDIA Single Cells	Melanoma
Raw Spectra	wAL_plexMel29	plexDIA Single Cells	Melanoma
Raw Spectra	wAL_plexMel31	plexDIA Single Cells	Melanoma
Raw Spectra	wAL_plexMel33	plexDIA Single Cells	Melanoma
Raw Spectra	wAL_plexMel34	plexDIA Single Cells	Melanoma
Raw Spectra	wAL_plexMel35	plexDIA Single Cells	Melanoma
Raw Spectra	wAL_plexMel36	plexDIA Single Cells	Melanoma
Raw Spectra	wAL_plexMel37	plexDIA Single Cells	Melanoma
Raw Spectra	wAL_plexMel38	plexDIA Single Cells	Melanoma
Raw Spectra	wAL_plexMel39	plexDIA Single Cells	Melanoma
Raw Spectra	wAL_plexMel40	plexDIA Single Cells	Melanoma
Raw Spectra	wAL_plexMel41	plexDIA Single Cells	Melanoma
Raw Spectra	wAL_plexMel42	plexDIA Single Cells	Melanoma
Raw Spectra	wAL_plexMel43	plexDIA Single Cells	Melanoma
Raw Spectra	wAL_plexMel44	plexDIA Single Cells	Melanoma
Raw Spectra	wAL_plexMel45	plexDIA Single Cells	Melanoma
Raw Spectra	wAL_plexMel46	plexDIA Single Cells	Melanoma
Raw Spectra	wAL_plexMel47	plexDIA Single Cells	Melanoma
Raw Spectra	wAL_plexMel48	plexDIA Single Cells	Melanoma
Raw Spectra	wAL_plexMel49	plexDIA Single Cells	Melanoma
Raw Spectra	wAL_plexMel50	plexDIA Single Cells	Melanoma
Raw Spectra	wAL_plexMel51	plexDIA Single Cells	Melanoma
Raw Spectra	wAL_plexMel52	plexDIA Single Cells	Melanoma
Raw Spectra	wAL_plexMel53	plexDIA Single Cells	Melanoma
Raw Spectra	wAL_plexMel54	plexDIA Single Cells	Melanoma
Raw Spectra	wAL_plexMel55	plexDIA Single Cells	Melanoma
Raw Spectra	wAL_plexMel56	plexDIA Single Cells	Melanoma
Raw Spectra	wAL_plexMel57	plexDIA Single Cells	Melanoma
Raw Spectra	wAL_plexMel58	plexDIA Single Cells	Melanoma
Raw Spectra	wAL_plexMel59	plexDIA Single Cells	Melanoma
Raw Spectra	wAL_plexMel60	plexDIA Single Cells	Melanoma
Raw Spectra	wAL_plexMel61	plexDIA Single Cells	Melanoma
Raw Spectra	wAL_plexMel62	plexDIA Single Cells	Melanoma
Raw Spectra	wAL_plexMel63	plexDIA Single Cells	Melanoma
Raw Spectra	wAL_plexMel64	plexDIA Single Cells	Melanoma
Searched Data	report_plexDIA_mel_nPOP.tsv	plexDIA Single Cells	DIA-NN Report for plexDIA songle cells
SpecLib	100x_JD1179-1189.tsv	plexDIA Single Cells	Spectral Library from plexDIA paper
Searched Data	Eva1.zip	pSCoPE Single Cells	MaxQuant Search Single Cells - Part 1
Searched Data	WallE1.zip	pSCoPE Single Cells	MaxQuant Search Single Cells - Part 2
Searched Data	WallE2.zip	pSCoPE Single Cells	MaxQuant Search Single Cells - Part 3
Searched Data	Dart_ID.zip	pSCoPE Single Cells	Dart ID results from all single cell searches
Raw Spectra	wAL00158.raw	CDC	G1 Fraction Monocyte
Raw Spectra	wAL00159.raw	CDC	G1 Fraction Monocyte_replicate
Raw Spectra	wAL00160.raw	CDC	S Fraction Monocyte
Raw Spectra	wAL00161.raw	CDC	G2 Fraction Monocyte
Raw Spectra	wAL00162.raw	CDC	G1 Fraction Melanoma
Raw Spectra	wAL00163.raw	CDC	S Fraction Melanoma
Raw Spectra	wAL00164.raw	CDC	G2 Fraction Melanoma
Raw Spectra	wAL00400.raw	200 Cell Melanoma and Monocyte
Raw Spectra	wAL00401.raw	200 Cell Melanoma and Monocyte
Searched Data	Bulk_Correlate_to_SC.zip	200 Cell Melanoma and Monocyte
Searched Data	Mon_and_Mel.tsv	CDC	DIA-NN Report
Raw Spectra	eAL291.raw	DMSO Lysis
Raw Spectra	eAL292.raw	DMSO Lysis
Raw Spectra	eAL354.raw	DMSO Lysis
Raw Spectra	eAL355.raw	DMSO Lysis
Raw Spectra	eAL356.raw	DMSO Lysis
Raw Spectra	eAL357.raw	DMSO Lysis
Searched Data	Lysis.zip	DMSO Lysis
Searched Data	child of Lysis.zip: Ratio_Lysis	DMSO Lysis	MaxQuant txt folder - Jurkat over Heavy Monocyte lysed with urea or dmso
Searched Data	child of Lysis.zip: eAL354	DMSO Lysis	MaxQuant txt folder - Heavy lysed with urea light lysed with dmso
Searched Data	child of Lysis.zip: eAL355	DMSO Lysis	MaxQuant txt folder - Heavy lysed with dmso light lysed with urea
Searched Data	child of Lysis.zip: eAL356	DMSO Lysis	MaxQuant txt folder - Heavy lysed with urea light lysed with dmso
Searched Data	child of Lysis.zip: eAL357	DMSO Lysis	MaxQuant txt folder - Heavy lysed with dmso light lysed with urea
Raw Spectra	wAL00186.raw	Bulk Target Generating	Spectral Library Generating DIA
Raw Spectra	wAL00198.raw	Bulk Target Generating	DIA run for generating targeting list
Raw Spectra	eAL00204.raw	Bulk Target Generating	DIA run for generating targeting list
SpecLib	wAL00186.raw.kit	Bulk Target Generating	Spectral Library from Specronaught
Fasta	AndrewsnPOP_FASTA_v2.fasta	Single Cell
MQL Targeting List	Targeting_List1.txt	Single Cell
MQL Targeting List	Targeting_List2.txt	Single Cell
Fasta	swissprot_human_20180730.fasta	DMSO Lysis/CDC/Bulk Target Generating/200 Cell Melanoma and Monocyte
Raw Spectra	AL080.raw	Labeling Efficiency Check
Searched Data	Label_efficiency_check.zip	Labeling Efficiency Check

### Sheet: Supplementary Tables
Table number	Table name	Description
Supp. Table 1	Data Organization	This file itself describing Massive submission, supp files, and additional procesed data
Supp. Software 2	CellenONE instrument files	Folder 1) CellenONE layout files Folder 2) CellenONE Run files Folder 3) CellenONE Task files
Supp. Video 3	Video of Pickup	Sped up video of sample pickup for a few sets
Supp. Data 4	Meta data	Sheet 1) pSCoPE meta data Sheet 2) plexDIA meta data
Supp. Data 5	pSCoPE DO-MS report	DO-MS report for a representative few pSCoPE runs
Supp. Table 6	CDC analysis	Sheet 1) Bulk differential protiens Sheet 2) CDC marker proteins for sinlge cell Sheet 3)Proteins that Correlate to CDC Markers Sheet 4) Protein Set Enrichment CDC Markers Single Cell
Supp. Table 7	Melanoma subopulation analysis	Sheet 1) Protein Set Enrichment on Melanoma Sub Populations Sheet 2) Differential Proteins, melanoma subpopulations pSCoPE Sheet 3) Differential Proteins, melanoma subpopulations plexDIA
Supp. Figure 8	Supplemental figures	S1) Ratio of single cell RI intiensities to carrier RI intensities shows 100 cell carrier S2) Relationship between CV of protein and its intensity S3) pSCoPE data searched with full fasta vs limited S4) FACS data for melanoma subpopulation sort
Supp. Data 9	Proccessed data.	Proteins by single cell matricies for pSCoPE and plexDIA, imputed and unimputed

### Sheet: Additional proccessed data file
File Name	Description
Searched_data (folder)	Searched data output from maxQuant and DIANN
ev_updated.txt	pSCoPE single cells, Max Quant search output, PSM confidences analyzed by DART-ID
report_plexDIA_mel_nPOP.tsv	DIA-NN report
report.pr_matrix_channels_ms1_extracted.tsv	DIA-NN MS1 Extracted
Bulk Searches (folder)
Child of Bulk Searches: Mon_and_Mel.tsv	DIA-NN search output for 7 LF cell cycle runs, wAL00162-64 are melanoma G1-S-G2, wAL00158-60 monocyte G1-S-G2
Child of Bulk Searches: eAL354.txt
Child of Bulk Searches: eAL355.txt
Child of Bulk Searches: eAL356.txt
Child of Bulk Searches: eAL357.txt
Child of Bulk Searches: Ratio_Lysis_Rep1.txt
Child of Bulk Searches: Bulk_Correlate_to_SC.txt
Proccessed_data (folder)	Proccessed data outputs from nPOP analysis
annotation.csv	Specifies layouts for pSCoPE single cell data
batch.csv	Specifies batches for batch correction of pSCoPE single cells
meta.csv	pSCoPE Meta data for single cells, unique ID #, cell type info, TMT channel, Subpopulation (for melanoma)
pep_to_prot.csv	Links peptides to proteins pSCoPE
t0.csv	pSCoPE Peptide x Cell matrix (normalized by reference channel)
t3.csv	pSCoPE Peptide x Cell matrix (Column centered to median, row centered to mean, and log2 transformed)
t4b.csv	pSCoPE Protein x Cell matrix (Column centered to median, row centered to mean, and log2 transformed)
t6.csv	pSCoPE Protein x Cell matrix (Imputed and batch corrected for runs on different, columns)
t7.csv	pSCoPE Protein x Cell matrix (Batch corrected, without imputation)
annotation_plexDIA.csv	Specifies cell layout per MS run for plexDIA for single cell data
plexDIA_peptide.csv	plexDIA Peptide x Cell matrix
plexDIA_protein_uniputed.csv	plexDIA Protein x Cell matrix
plexDIA_protein_imputed.csv	plexDIA Protein x Cell matrix
plexDIA_pSCoPE_integrated.csv	Integrated Protein x Cell matrix (proteins are intersected between data sets)
G1_prots.txt	List of G1 protein identified from bulk CDC proteomics data used for CDC analysis
S_prots.txt	List of S protein identified from bulk CDC proteomics data used for CDC analysis
G2_prots.txt	List of G2 protein identified from bulk CDC proteomics data used for CDC analysis
FACS_data (folder)	All raw FACS data
Mel.fcs	FACS Data from cell cycle sort of melanoma cells
Mon.fcs	FACS Data from cell cycle sort of monocyte cells
mel_sub_pop.fcs	FACS Data from sorting of melanoma subpopulation for measuring glycogen content
Additional_data_for_analysis (folder)	Additional data sets used in the nPOP analysis for the paper
GOA_db.txt	Data set of Gene ontology terms and uniprot identifiers
human_uniprot_db.txt	For converting uniprot IDs to gene names
Melanoma_diff_exp_raj.csv	List of differential transcrips between drug susceptible and resistant melanoma cells (Emert. et al, 2020)
